# Machine learning uncovers circulating biomarkers and molecular heterogeneity in obesity and type 2 diabetes

**DOI:** 10.64898/2026.04.16.718836

**Authors:** Erdenetsetseg Nokhoijav, Miklós Káplár, Sándor Csaba Aranyi, András Berzi, Göran Bergström, Konstantinos Antonopoulos, Fredrik Edfors, Miklós Emri, Éva Csősz

## Abstract

Obesity and Type 2 Diabetes (T2D) are heterogeneous metabolic disorders whose molecular diversity is incompletely defined. We analyzed circulating proteomic profiles from 129 individuals belonging to Control, Obesity, and T2D groups and applied complementary machine-learning approaches, including random forest, multinomial logistic regression with LASSO regularization, support vector machines, and ensemble voting to identify proteins distinguishing the clinical groups. Convergent model outputs revealed a partially overlapping panel of discriminative proteins. Model performance was evaluated in an independent dataset from the Human Protein Atlas (n=834) comprising healthy individuals, patients with Obesity, T2D, or other metabolic diseases. Unsupervised clustering further identified multiple proteomic subgroups within each clinical category, indicating substantial intragroup heterogeneity. Bootstrap random forest with null-model benchmarking highlighted stable cluster-discriminative proteins. These findings demonstrate that integrating circulating proteomics with machine learning can resolve molecular heterogeneity in Obesity and T2D and nominate candidate biomarkers for metabolic disease stratification.
