## Supplementary Table 1 for "Machine learning uncovers circulating biomarkers and molecular heterogeneity in obesity and type 2 diabetes"

### Sheet: S1
Supplementary table 1. Comparison of clinical parameters between study groups (Kruskal–Wallis rank-sum test, with values presented as median [interquartile range] and p-values adjusted for multiple testing using the false discovery rate (FDR) method.)
Variables	Unit	Control group (median [IQR])	Obesity groyup (median [IQR])	T2D group (median [IQR])	Adj.p-value
Clinical laboratory parameters
Alkaline Phosphatase	U/L	79.00 [66.00–87.00]	76.00 [62.50–83.00]	76.00 [61.25–87.75]	0.781
Apolipoprotein AI	g/L	1.72 [1.37–1.83]	1.68 [1.45–1.81]	1.54 [1.38–1.69]	0.192
Apolipoprotein B	g/L	0.99 [0.91–1.23]	1.21 [1.08–1.33]	1.10 [0.96–1.23]	0.0284
C-Peptide	pmol/L	652.50 [494.80–770.25]	780.00 [633.00–987.50]	666.00 [467.50–871.75]	0.107
C-Reactive Protein	mg/L	2.30 [1.45–6.30]	3.90 [2.20–7.95]	3.80 [2.40–7.18]	0.528
Cholesterol	mmol/L	5.30 [4.70–6.20]	5.40 [4.85–6.02]	4.85 [4.20–5.38]	0.0151
Creatinine	μmol/L	73.00 [60.00–86.00]	71.00 [60.50–76.50]	71.00 [59.25–79.75]	0.752
Direct Bilirubin	μmol/L	4.30 [3.15–4.90]	3.60 [3.00–4.40]	3.30 [2.80–4.35]	0.206
Fibrinogen	g/L	3.85 [3.46–4.50]	4.35 [3.78–4.67]	4.25 [3.80–4.65]	0.215
Gamma-Glutamyl Transferase	U/L	24.00 [17.00–46.00]	35.00 [22.00–44.50]	35.00 [26.00–58.25]	0.124
Glucose	mmol/L	4.90 [4.70–5.30]	5.40 [5.00–5.80]	8.30 [6.40–9.30]	6.27e-14
Glutamate Oxaloacetate Transaminase	U/L	23.00 [18.00–32.00]	22.00 [17.00–26.50]	20.00 [16.25–25.75]	0.494
Glutamate Pyruvate Transaminase	U/L	23.00 [14.00–34.00]	29.00 [19.50–41.50]	26.00 [20.00–39.00]	0.389
HDL cholesterol	mmol/L	1.60 [1.20–1.80]	1.39 [1.11–1.62]	1.25 [0.99–1.40]	0.0091
Hemoglobin A1A	%	0.10 [0.10–0.80]	1.00 [0.90–1.10]	1.10 [1.00–1.40]	0.000334
Hemoglobin A1B	%	2.00 [1.80–2.20]	1.40 [0.90–1.60]	1.90 [1.30–2.40]	3.46e-08
Hemoglobin A1C	%	5.45 [5.10–5.62]	5.50 [5.30–5.70]	7.30 [6.60–8.10]	2.26e-15
Hemoglobin A1C IFCC	mmol/mol	36.00 [32.75–38.00]	37.00 [34.00–39.00]	57.00 [48.00–65.00]	2.26e-15
INR	ratio	0.94 [0.93–1.00]	0.91 [0.90–0.94]	0.91 [0.89–0.94]	0.0347
Insulin	mU/L	9.15 [4.82–13.32]	14.50 [10.55–19.45]	11.25 [5.70–19.05]	0.0284
Lipemic Index		1.94 [1.89–2.01]	2.11 [2.07–2.18]	2.06 [1.98–2.18]	0.000225
Non-HDL cholesterol	mmol/L	3.75 [3.13–4.50]	4.00 [3.70–4.50]	3.60 [2.90–4.10]	0.0277
Thyroid Stimulating Hormone (Sensitive)	mIU/L	1.77 [1.38–2.36]	2.21 [1.63–3.19]	1.87 [1.19–2.40]	0.238
Total Bilirubin	μmol/L	9.70 [7.90–13.80]	8.20 [6.75–10.40]	7.35 [5.73–9.88]	0.0413
Triglycerides	mmol/L	1.10 [0.80–1.50]	1.40 [1.20–2.10]	1.70 [1.20–2.70]	0.0347
Urea	mmol/L	4.40 [3.90–4.80]	4.90 [4.45–5.75]	4.80 [4.23–5.52]	0.092
Hematology and coagulation laboratory parameters
White Blood Cell	10⁹/L	5.79 [5.39–7.55]	7.04 [6.17–8.20]	8.24 [6.84–9.55]	0.000803
Basophil	10^9/L	0.05 [0.03–0.08]	0.03 [0.02–0.04]	0.04 [0.03–0.05]	0.146
	%	0.70 [0.40–1.30]	0.40 [0.30–0.60]	0.40 [0.40–0.70]	0.0284
Eosinophil	10^9/L	0.14 [0.09–0.19]	0.16 [0.12–0.22]	0.17 [0.11–0.23]	0.781
	%	2.50 [1.40–3.40]	2.30 [1.55–3.10]	1.90 [1.48–2.60]	0.377
Large Unstained Cells	10^9/L	0.12 [0.10–0.15]	0.15 [0.12–0.18]	0.15 [0.13–0.18]	0.0987
	%	2.10 [1.60–2.30]	1.95 [1.60–2.40]	1.85 [1.40–2.40]	0.752
Lymphocyte	10⁹/L	1.70 [1.62–1.93]	2.15 [1.73–2.34]	2.26 [1.82–2.66]	0.00428
	%	30.80 [23.90–33.30]	29.15 [26.18–32.52]	29.00 [24.20–32.40]	0.806
Monocyte	10^9/L	0.37 [0.32–0.44]	0.38 [0.32–0.46]	0.43 [0.37–0.54]	0.0987
	%	6.80 [5.10–7.70]	5.30 [4.68–6.40]	5.50 [4.90–6.40]	0.146
Neutrophil	10⁹/L	3.44 [2.93–4.31]	4.05 [3.59–4.88]	4.67 [3.85–6.23]	0.00525
	%	57.60 [52.40–62.50]	59.70 [55.68–64.55]	61.20 [55.30–67.30]	0.215
Red Blood Cell	10^12/L	4.71 [4.56–5.17]	4.95 [4.77–5.20]	4.84 [4.61–5.19]	0.406
Red Cell Distribution Width	%	12.50 [12.30–13.20]	13.00 [12.70–13.30]	13.00 [12.70–13.60]	0.172
Mean Corpuscular Hemoglobin	pg	29.30 [28.60–30.80]	29.10 [28.50–30.00]	29.60 [28.30–30.40]	0.843
Mean Corpuscular Hemoglobin Concentration	g/L	339.00 [329.00–346.00]	335.00 [327.00–342.00]	332.00 [325.00–339.00]	0.206
Mean Corpuscular Volume	fL	87.80 [87.20–88.60]	87.35 [85.30–89.98]	88.10 [85.80–91.20]	0.781
Thrombocytes	10^9/L	237.00 [211.00–295.00]	261.00 [216.50–287.25]	266.00 [227.00–302.00]	0.528
Mean Platelet Volume	fL	7.80 [7.50–8.00]	7.50 [6.90–7.80]	7.20 [6.90–8.20]	0.216
Platelet Distribution Width	fL	44.20 [42.00–46.80]	56.55 [51.15–61.75]	55.20 [52.70–63.20]	1.38e-06
Plateletcrit	%	0.18 [0.17–0.22]	0.19 [0.17–0.21]	0.19 [0.17–0.23]	0.598
Prothrombin Index	seconds	7.80 [7.60–8.35]	7.55 [7.40–7.80]	7.50 [7.40–7.80]	0.0158
Thrombin Index	seconds	16.70 [15.67–17.80]	15.90 [15.30–16.58]	16.20 [15.50–17.40]	0.122
Activated Partial Thromboplastin Time	seconds	27.75 [26.77–29.85]	28.05 [26.40–29.90]	27.35 [26.10–29.00]	0.479
Anthropometric parameters and indices
Age	years	51.00 [41.50–57.75]	52.00 [46.75–61.00]	52.00 [45.00–57.00]	0.509
Abdominal circumference	cm	NA	123.00 [115.50–137.50]	126.00 [114.00–133.00]	0.594
Body Mass Index	kg/m²	26.12 [25.13–27.10]	36.32 [33.30–40.37]	32.41 [29.36–36.51]	2.82e-10
Gender		Female 13 (43.3%); Male 17 (56.7%)	Female 28 (58.3%); Male 20 (41.7%)	Female 20 (39.2%); Male 31 (60.8%)	0.216
Neck circumference	cm	NA	52.00 [49.00–57.00]	53.00 [50.00–56.00]	0.781
S Index High	unit	4.00 [2.00–5.00]	3.00 [2.00–5.00]	3.00 [2.00–5.00]	0.614
S Index Intermediate	unit	22.00 [15.00–23.00]	16.00 [13.00–19.50]	15.00 [12.25–18.75]	0.0216
S Index Low	unit	7.00 [4.00–8.00]	9.00 [8.00–10.50]	9.00 [7.00–12.75]	0.00293
Waist circumference	cm	NA	133.00 [122.00–145.00]	122.00 [115.50–132.50]	0.00837
Waist–hip ratio	ratio	NA	0.94 [0.90–1.00]	0.99 [0.95–1.03]	0.0114
