## Supplementary Table 2 for "Machine learning uncovers circulating biomarkers and molecular heterogeneity in obesity and type 2 diabetes"

### Sheet: S1
Supplementary Table 2. Comparison of clinical parameters between two clusters in each study group (Wilcoxon rank-sum test, with results presented as median [interquartile range] and p-values adjusted using the false discovery rate (FDR) method)
Variables	Unit	Control group			Obesity group			T2D group
		Cluster 1 (median [IQR])	Cluster 2 (median [IQR])	Adj.p value	Cluster 1 (median [IQR])	Cluster 2 (median [IQR])	Adj.p value	Cluster 1 (median [IQR])	Cluster 2 (median [IQR])	Adj.p value
Clinical laboratory parameters
Alkaline Phosphatase	U/L	87.00 [66.00–100.50]	77.50 [64.50–81.75]	0.741	90.00 [78.00–102.00]	70.50 [55.75–79.25]	0.058	77.00 [62.00–87.75]	65.00 [58.25–83.75]	0.849
Apolipoprotein AI	g/L	1.76 [1.55–1.83]	1.68 [1.36–1.72]	0.741	1.75 [1.52–2.00]	1.62 [1.48–1.80]	0.728	1.60 [1.40–1.69]	1.50 [1.38–1.60]	0.849
Apolipoprotein B	g/L	1.07 [0.83–1.20]	0.97 [0.91–1.24]	1	1.24 [1.15–1.43]	1.20 [1.06–1.29]	0.728	1.12 [1.00–1.24]	1.04 [0.89–1.15]	0.771
C-Peptide	pmol/L	660.00 [439.00–822.00]	645.00 [541.00–718.55]	0.992	740.00 [577.50–817.50]	781.00 [670.25–1042.50]	0.728	639.50 [478.25–793.75]	747.00 [452.00–1032.25]	0.849
C-Reactive Protein	mg/L	2.30 [1.45–3.30]	3.65 [1.53–8.12]	0.801	5.60 [2.85–7.85]	3.90 [2.00–7.93]	0.86	3.95 [2.42–8.10]	3.00 [2.58–4.75]	0.771
Cholesterol	mmol/L	5.30 [4.50–6.25]	5.40 [4.73–5.95]	1	5.90 [4.95–6.65]	5.40 [4.80–5.93]	0.728	4.95 [4.23–5.40]	4.55 [3.95–5.12]	0.771
Creatinine	μmol/L	74.00 [64.50–85.50]	64.00 [59.25–85.00]	0.801	67.00 [60.50–78.00]	71.00 [61.75–76.25]	0.924	65.50 [58.00–76.00]	79.50 [70.00–95.25]	0.154
Direct Bilirubin	μmol/L	3.75 [3.12–5.10]	4.50 [3.70–4.50]	0.801	3.40 [3.02–4.38]	3.60 [2.95–4.40]	0.924	3.25 [2.73–4.35]	3.50 [2.80–4.35]	0.849
Fibrinogen	g/L	3.66 [3.24–4.16]	4.08 [3.51–4.69]	0.741	4.64 [4.04–4.73]	4.34 [3.74–4.59]	0.754	4.31 [3.77–4.71]	4.12 [3.92–4.54]	0.849
Gamma-Glutamyl Transferase	U/L	31.00 [16.00–51.50]	21.00 [18.00–27.75]	0.741	23.00 [18.50–35.50]	36.50 [24.25–45.25]	0.728	38.50 [26.00–54.75]	32.00 [28.50–59.75]	0.849
Glucose	mmol/L	4.90 [4.85–5.50]	4.95 [4.55–5.22]	0.797	5.30 [4.95–5.55]	5.50 [5.07–5.82]	0.851	8.35 [6.43–10.12]	7.80 [6.60–9.00]	0.955
Glutamate Oxaloacetate Transaminase	U/L	29.00 [20.50–32.00]	21.50 [18.00–26.50]	0.741	21.00 [15.50–27.00]	22.00 [18.50–26.00]	0.885	20.00 [17.25–27.50]	19.00 [16.00–22.75]	0.849
Glutamate Pyruvate Transaminase	U/L	22.00 [14.00–33.50]	24.00 [13.25–32.00]	0.829	20.00 [16.00–26.50]	30.00 [21.50–42.25]	0.728	25.50 [19.25–40.00]	29.00 [22.75–34.25]	0.972
HDL cholesterol	mmol/L	1.70 [1.30–1.80]	1.45 [1.18–1.75]	0.801	1.62 [1.28–1.81]	1.37 [1.10–1.54]	0.728	1.27 [1.00–1.42]	1.14 [0.96–1.31]	0.849
Hemoglobin A1A	%	0.10 [0.10–0.80]	0.15 [0.10–0.45]	0.979	1.00 [0.90–1.10]	1.00 [0.90–1.10]	0.868	1.10 [1.00–1.40]	1.10 [1.00–1.25]	0.849
Hemoglobin A1B	%	2.05 [1.83–2.18]	1.95 [1.75–2.18]	0.801	1.00 [0.90–1.30]	1.50 [0.90–1.63]	0.728	1.95 [1.30–2.40]	1.90 [1.45–2.00]	0.849
Hemoglobin A1C	%	5.60 [5.15–5.85]	5.40 [5.15–5.50]	0.741	5.40 [5.25–5.55]	5.60 [5.30–5.70]	0.728	7.30 [6.67–8.17]	7.20 [6.50–8.10]	0.974
Hemoglobin A1C IFCC	mmol/mol	37.50 [32.50–40.25]	35.50 [33.50–36.75]	0.741	35.00 [34.00–37.00]	38.00 [35.00–39.00]	0.728	57.00 [49.50–65.75]	55.00 [47.50–65.00]	0.974
INR	ratio	0.95 [0.94–1.02]	0.93 [0.91–0.94]	0.741	0.91 [0.90–0.93]	0.91 [0.90–0.94]	0.851	0.91 [0.89–0.95]	0.91 [0.90–0.94]	0.849
Insulin	mU/L	10.50 [3.80–14.00]	9.00 [6.80–11.60]	1	10.20 [8.65–17.25]	15.50 [11.20–21.57]	0.728	11.65 [5.70–16.72]	10.95 [7.23–24.63]	0.955
Lipemic Index		1.93 [1.88–1.99]	1.94 [1.91–2.04]	0.815	2.13 [2.08–2.20]	2.10 [2.07–2.17]	0.851	2.08 [2.00–2.18]	2.03 [1.93–2.13]	0.781
Non-HDL cholesterol	mmol/L	3.80 [2.95–4.50]	3.20 [3.20–3.90]	0.979	4.40 [3.75–4.90]	4.00 [3.68–4.50]	0.738	3.70 [3.00–4.10]	3.55 [2.72–4.05]	0.849
Thyroid Stimulating Hormone (Sensitive)	mIU/L	2.12 [1.65–2.87]	1.53 [1.33–1.75]	0.741	1.44 [1.35–2.87]	2.21 [1.68–3.21]	0.766	1.90 [1.11–2.40]	1.73 [1.24–2.42]	0.972
Total Bilirubin	μmol/L	9.10 [7.10–15.25]	10.80 [8.32–13.68]	0.797	7.60 [7.00–9.85]	8.30 [6.77–10.82]	0.898	7.45 [5.48–9.88]	7.10 [6.42–9.77]	0.972
Triglycerides	mmol/L	1.10 [0.80–1.90]	1.05 [0.85–1.30]	0.801	1.30 [1.20–1.60]	1.40 [1.20–2.20]	0.851	1.70 [1.20–3.30]	1.50 [1.05–2.20]	0.849
Urea	mmol/L	4.30 [3.65–4.65]	4.45 [4.17–4.88]	0.741	5.10 [4.85–5.80]	4.85 [4.27–5.58]	0.851	4.70 [4.23–5.10]	5.25 [4.55–6.73]	0.559
Hematology and coagulation laboratory parameters
White Blood Cell	10⁹/L	5.75 [5.39–6.29]	6.18 [4.99–7.71]	0.874	6.92 [6.21–8.13]	7.06 [6.16–8.19]	0.89	8.61 [6.86–9.74]	6.98 [6.33–8.66]	0.771
Basophil	10^9/L	0.07 [0.05–0.12]	0.03 [0.02–0.05]	0.741	0.03 [0.03–0.04]	0.03 [0.02–0.05]	0.96	0.04 [0.03–0.05]	0.03 [0.02–0.05]	0.849
	%	1.10 [0.85–1.70]	0.50 [0.32–0.67]	0.741	0.40 [0.30–0.45]	0.40 [0.30–0.60]	0.851	0.45 [0.32–0.67]	0.40 [0.40–0.60]	1
Eosinophil	10^9/L	0.14 [0.11–0.19]	0.12 [0.07–0.21]	0.801	0.15 [0.09–0.21]	0.16 [0.12–0.22]	0.851	0.17 [0.10–0.23]	0.14 [0.13–0.21]	0.977
	%	2.60 [1.90–3.50]	2.35 [1.30–2.95]	0.797	2.10 [1.33–2.92]	2.40 [1.70–3.10]	0.803	1.80 [1.30–2.60]	2.10 [1.75–2.75]	0.849
Large Unstained Cells	10^9/L	0.13 [0.10–0.16]	0.11 [0.10–0.14]	0.741	0.15 [0.12–0.17]	0.14 [0.12–0.18]	0.924	0.15 [0.13–0.18]	0.16 [0.14–0.17]	0.969
	%	2.10 [1.65–2.35]	1.85 [1.30–2.27]	0.741	2.00 [1.50–2.35]	1.90 [1.70–2.40]	0.851	1.80 [1.30–2.40]	1.90 [1.65–2.65]	0.849
Lymphocyte	10⁹/L	1.70 [1.65–1.95]	1.69 [1.57–1.86]	0.797	2.22 [1.83–2.40]	2.05 [1.74–2.33]	0.856	2.35 [1.98–2.67]	2.11 [1.77–2.64]	0.849
	%	31.50 [26.30–33.20]	30.65 [23.87–33.62]	0.985	29.00 [22.10–36.10]	29.30 [26.30–31.50]	0.937	28.90 [24.07–32.20]	29.30 [25.40–34.05]	0.849
Monocyte	10^9/L	0.44 [0.33–0.61]	0.36 [0.32–0.39]	0.741	0.39 [0.34–0.42]	0.38 [0.32–0.49]	0.924	0.44 [0.38–0.54]	0.41 [0.34–0.47]	0.771
	%	7.20 [6.00–8.65]	5.95 [5.10–6.88]	0.741	5.20 [4.50–6.50]	5.30 [4.70–6.40]	0.899	5.90 [4.93–6.40]	5.30 [4.95–5.95]	0.849
Neutrophil	10⁹/L	3.32 [3.06–3.45]	3.47 [2.88–4.91]	0.797	4.66 [3.86–4.95]	4.02 [3.54–4.87]	0.851	4.84 [3.90–6.82]	4.21 [3.65–5.35]	0.771
	%	56.10 [52.95–58.15]	57.65 [53.27–65.72]	0.797	64.00 [53.00–67.05]	59.40 [56.40–64.10]	0.885	62.05 [56.83–67.38]	60.90 [54.65–64.75]	0.849
Red Blood Cell	10^12/L	4.67 [4.54–4.98]	4.98 [4.57–5.13]	0.797	4.95 [4.71–5.20]	4.94 [4.77–5.19]	0.924	4.79 [4.60–5.12]	5.19 [4.81–5.50]	0.46
Red Cell Distribution Width	%	12.30 [12.05–13.05]	12.60 [12.35–13.35]	0.741	12.60 [12.40–13.00]	13.10 [12.90–13.30]	0.728	12.95 [12.80–13.75]	13.10 [12.60–13.35]	0.849
Mean Corpuscular Hemoglobin	pg	29.60 [28.95–31.05]	28.90 [28.52–29.93]	0.741	28.90 [28.50–29.40]	29.30 [28.50–30.00]	0.851	29.60 [28.33–30.40]	28.70 [28.20–30.45]	0.865
Mean Corpuscular Hemoglobin Concentration	g/L	343.00 [332.00–352.00]	336.00 [326.25–341.50]	0.741	334.00 [329.50–340.50]	335.00 [327.00–342.00]	0.924	332.00 [330.00–337.75]	328.00 [322.00–339.50]	0.849
Mean Corpuscular Volume	fL	87.80 [87.40–88.55]	87.60 [85.75–88.55]	0.801	86.70 [85.65–88.20]	87.60 [85.30–90.20]	0.851	88.55 [85.93–91.08]	86.50 [85.10–91.10]	0.87
Thrombocytes	10^9/L	281.00 [213.50–314.50]	232.00 [214.25–238.50]	0.741	284.00 [263.00–294.00]	255.00 [215.00–278.00]	0.728	271.00 [240.75–308.75]	228.00 [200.50–266.00]	0.372
Mean Platelet Volume	fL	7.80 [7.65–8.05]	7.65 [7.25–7.90]	0.741	7.30 [6.75–7.50]	7.50 [7.00–7.80]	0.728	7.20 [6.90–8.10]	7.50 [6.85–8.60]	0.849
Platelet Distribution Width	fL	42.90 [42.15–46.45]	46.05 [41.50–46.77]	0.918	55.40 [45.95–56.75]	57.00 [53.10–61.90]	0.728	54.90 [53.10–60.20]	60.90 [52.30–65.30]	0.771
Plateletcrit	%	0.22 [0.17–0.24]	0.17 [0.17–0.18]	0.741	0.20 [0.17–0.21]	0.19 [0.17–0.21]	0.851	0.21 [0.18–0.24]	0.18 [0.17–0.19]	0.323
Prothrombin Index	seconds	7.95 [7.80–8.52]	7.70 [7.60–7.85]	0.741	7.50 [7.40–7.65]	7.60 [7.40–7.85]	0.851	7.50 [7.32–7.80]	7.55 [7.40–7.73]	0.849
Thrombin Index	seconds	17.70 [15.80–18.62]	16.30 [15.32–16.80]	0.741	16.40 [15.30–16.65]	15.90 [15.30–16.55]	0.924	16.40 [15.33–17.40]	16.05 [15.65–18.15]	0.849
Activated Partial Thromboplastin Time	seconds	27.60 [26.52–29.00]	28.95 [27.25–30.23]	0.741	28.60 [27.95–31.05]	27.60 [26.10–29.70]	0.728	26.90 [25.48–28.87]	28.55 [27.85–29.35]	0.362
Anthropometric parameters and indices
Age	years	54.00 [49.00–59.00]	45.50 [37.75–55.50]	0.741	61.00 [51.50–65.00]	51.00 [46.00–59.00]	0.728	51.00 [45.00–56.00]	55.50 [48.50–57.00]	0.849
Abdominal circumference	cm	NA	NA	NA	119.00 [115.25–126.00]	125.00 [117.00–140.00]	0.728	120.00 [112.00–130.00]	131.00 [128.00–137.00]	0.152
Body Mass Index	kg/m²	25.14 [23.51–26.31]	26.77 [26.04–27.47]	0.741	35.69 [33.57–36.22]	36.68 [33.30–41.87]	0.728	31.91 [28.35–35.66]	33.23 [31.83–37.19]	0.771
Gender		Female: 6 (50.0%); Male: 6 (50.0%)	Female: 7 (38.9%); Male: 11 (61.1%)	0.741	Female: 8 (72.7%); Male: 3 (27.3%)	Female: 20 (54.1%); Male: 17 (45.9%)	0.728	Female: 17 (43.6%); Male: 22 (56.4%)	Female: 3 (25.0%); Male: 9 (75.0%)	0.771
Neck circumference	cm	NA	NA	NA	49.50 [49.00–53.00]	52.00 [50.00–57.00]	0.728	3.00 [2.00–4.75]	4.00 [2.75–5.00]	0.849
S Index High	unit	5.00 [3.00–5.50]	3.00 [2.25–4.75]	0.801	3.00 [2.50–5.00]	3.00 [2.00–4.25]	0.924	15.00 [12.00–19.00]	14.50 [13.00–17.00]	0.972
S Index Intermediate	unit	17.00 [14.00–25.00]	22.00 [19.25–23.00]	0.741	16.00 [14.00–18.00]	16.00 [13.00–20.00]	0.924	8.50 [7.25–12.75]	9.00 [7.00–11.75]	0.969
S Index Low	unit	7.00 [5.00–8.50]	6.50 [4.50–7.75]	0.801	9.00 [8.50–10.50]	8.50 [8.00–10.25]	0.851	15.00 [12.00–19.00]	14.50 [13.00–17.00]	0.972
Waist circumference	cm	NA	NA	NA	130.00 [126.25–135.75]	134.00 [121.00–147.00]	0.924	121.00 [114.00–132.00]	125.00 [121.75–136.00]	0.564
Waist–hip ratio	ratio	NA	NA	NA	0.91 [0.86–0.95]	0.95 [0.91–1.01]	0.728	0.98 [0.94–1.02]	1.03 [1.02–1.05]	0.152
