## Supplementary Table 3 for "Machine learning uncovers circulating biomarkers and molecular heterogeneity in obesity and type 2 diabetes"

### Sheet: S3
Supplementary Table 3. Model performance and CV results of the cluster analysis (k1, cluster 1; k2, cluster 2; OOB, out-of-bag; AUC, Area Under the Curve; CV, cross validation; T2D, type 2 diabetes)
Groups	Actual clusters (k)	Predicted cluster 1	Predicted cluster 2	Mean class error per cluster	Mean OOB error	Mean OOB-accuracy	Mean OOB-AUC
Control	k1 (12)	10957	1016	0.0998	0.0455	0.955	0.998
	k2 (18)	348	17679	0.0218
Obesity	k1 (11)	9934	1050	0.109	0.0219	0.979	1
	k2 (37)	1	37015	3e-05
T2D	k1 (39)	38915	0	0	0.0183	0.982	1
	k2 (12)	931	11154	0.091
